# Quantitative high-throughput tests of ubiquitous RNA secondary structure prediction algorithms via RNA/protein binding

**DOI:** 10.1101/571588

**Authors:** Winston R. Becker, Inga Jarmoskaite, Kalli Kappel, Pavanapuresan P. Vaidyanathan, Sarah K. Denny, Rhiju Das, William J. Greenleaf, Daniel Herschlag

## Abstract

Nearest-neighbor (NN) rules provide a simple and powerful quantitative framework for RNA structure prediction that is strongly supported for canonical Watson-Crick duplexes from a plethora of thermodynamic measurements. Predictions of RNA secondary structure based on nearest-neighbor (NN) rules are routinely used to understand biological function and to engineer and control new functions in biotechnology. However, NN applications to RNA structural features such as internal and terminal loops rely on approximations and assumptions, with sparse experimental coverage of the vast number of possible sequence and structural features. To test to what extent NN rules accurately predict thermodynamic stabilities across RNAs with non-WC features, we tested their predictions using a quantitative high-throughput assay platform, RNA-MaP. Using a thermodynamic assay with coupled protein binding, we carried out equilibrium measurements for over 1000 RNAs with a range of predicted secondary structure stabilities. Our results revealed substantial scatter and systematic deviations between NN predictions and observed stabilities. Solution salt effects and incorrect or omitted loop parameters contribute to these observed deviations. Our results demonstrate the need to independently and quantitatively test NN computational algorithms to identify their capabilities and limitations. RNA-MaP and related approaches can be used to test computational predictions and can be adapted to obtain experimental data to improve RNA secondary structure and other prediction algorithms.

**Significance statement:** RNA secondary structure prediction algorithms are routinely used to understand, predict and design functional RNA structures in biology and biotechnology. Given the vast number of RNA sequence and structural features, these predictions rely on a series of approximations, and independent tests are needed to quantitatively evaluate the accuracy of predicted RNA structural stabilities. Here we measure the stabilities of over 1000 RNA constructs by using a coupled protein binding assay. Our results reveal substantial deviations from the RNA stabilities predicted by popular algorithms, and identify factors contributing to the observed deviations. We demonstrate the importance of quantitative, experimental tests of computational RNA structure predictions and present an approach that can be used to routinely test and improve the prediction accuracy.
