## Supplementary material for "Quantitative high-throughput tests of ubiquitous RNA secondary structure prediction algorithms via RNA/protein binding": Table S2

### Sheet: Sheet1
Table S2. Comparisons between structure prediction algorithms and parameter sets (see Figure 3B)
Program	Version	Parameter set				Measured values			Program*
									RNAstructure			UNAFold			Nupack			RNAfold
																		Turner 1999			Turner 2004			Andronescu 2007			Langdon 2018
						R2	RMSE [kcal/mol]	slope	R2	RMSE [kcal/mol]	slope	R2	RMSE [kcal/mol]	slope	R2	RMSE [kcal/mol]	slope	R2	RMSE [kcal/mol]	slope	R2	RMSE [kcal/mol]	slope	R2	RMSE [kcal/mol]	slope	R2	RMSE [kcal/mol]	slope
RNAstructure	6.0.1	Turner 2004				0.68	1.47	0.45				0.89	0.73	1.01	0.93	0.39	0.99	0.88	0.52	1.02	0.89	0.48	0.95	0.73	0.86	0.77	0.78	0.68	0.84
UNAFold	3.8	Turner 1999				0.79	1.09	0.45	0.89	0.73	1.01				0.95	0.51	0.94	0.9	0.75	0.97	0.83	0.72	0.86	0.74	1.26	0.73	0.68	0.9	0.74
Nupack	3.22	Turner 1999				0.78	1.33	0.46	0.93	0.39	0.99	0.95	0.51	0.94				0.93	0.44	1.02	0.85	0.56	0.9	0.77	0.92	0.77	0.69	0.8	0.77
RNAfold	2.4.10	Turner 1999				0.77	1.54	0.44	0.88	0.52	1.02	0.9	0.75	0.97	0.93	0.44	1.02				0.94	0.41	0.9	0.84	0.74	0.77	0.78	0.74	0.78
		Turner 2004				0.69	1.35	0.45	0.89	0.48	0.95	0.83	0.72	0.86	0.85	0.56	0.9	0.94	0.41	0.9				0.8	0.88	0.81	0.88	0.48	0.89
		Andronescu 2007				0.71	1.82	0.5	0.73	0.86	0.77	0.74	1.26	0.73	0.77	0.92	0.77	0.84	0.74	0.77	0.8	0.88	0.81				0.75	0.94	0.91
		Langdon 2018				0.6	1.33	0.44	0.78	0.68	0.84	0.68	0.9	0.74	0.69	0.8	0.77	0.78	0.74	0.78	0.88	0.48	0.89	0.75	0.94	0.91
*Pairwise comparisons between different prediction algorithms and parameter sets.
